# ADAR1 regulates alternative splicing through an RNA editing-independent mechanism

**DOI:** 10.1101/2025.03.12.642916

**Authors:** Eduardo A. Sagredo, Victor Karlström, Alejandro Blanco, Paloma Moraga, Matias Vergara, Aino I. Jarvelin, Neus Visa, Katherine Marcelain, Alfredo Castello, Ricardo Armisén

## Abstract

Adenosine-to-inosine (A-to-I) RNA editing and alternative splicing occur co-transcriptionally and can regulate and influence each other. The RNA editing enzymes ADAR1 and ADAR2 catalyze A-to-I RNA editing, where it has been shown that expression changes in both RNA editing enzymes exert alternative splicing. ADAR1 manipulation has a significant impact on alternative splicing. While many of those changes are related to changes in their A-to-I RNA editing activity, we speculate that ADAR1 may also influence splicing in an editing-independent manner. In this work, the protein-protein interactome of ADAR1 revealed that ADAR1 interacts with spliceosome co-factors and auxiliary splicing regulators. We confirmed that ADAR1 does not only influence splicing through editing but also throughout editing-independent functions with even greater penetrance. We show that ADAR1 modulates the splicing of transcripts encoding splicing factors, with many of these splice sites overlapping with known splicing changes induced by the splicing factor ACIN1, suggesting indirect effects upon ADAR1 expression. In summary, we show that ADAR1 can regulate splicing in an editing-independent manner, which likely occurs by widespread alteration of the splicing factor isoform landscape.
