## Supplementary material for "ADAR1 regulates alternative splicing through an RNA editing-independent mechanism": Supp Table 1

Enrichment FDR	nGenes	Pathway Genes	Fold Enrichment	Pathway	URL	Genes
0.029213605	2	59	35.1248074	VEGF signaling pathway	http://www.genome.jp/kegg-bin/show_pathway?hsa04370	PPP3CA AKT1
0.029449322	2	67	30.93080054	Acute myeloid leukemia	http://www.genome.jp/kegg-bin/show_pathway?hsa05221	DUSP6 AKT1
0.029449322	2	70	29.60519481	Central carbon metabolism in cancer	http://www.genome.jp/kegg-bin/show_pathway?hsa05230	FGFR1 AKT1
0.001342831	4	143	28.9841068	Signaling pathways regulating pluripotency of stem cells	http://www.genome.jp/kegg-bin/show_pathway?hsa04550	FGFR1 IL6ST AKT1 WNT9A
0.029449322	2	72	28.78282828	Melanoma	http://www.genome.jp/kegg-bin/show_pathway?hsa05218	FGFR1 AKT1
0.033758774	2	81	25.58473625	B cell receptor signaling pathway	http://www.genome.jp/kegg-bin/show_pathway?hsa04662	PPP3CA AKT1
0.037228003	2	89	23.28498468	PD-L1 expression and PD-1 checkpoint pathway in cancer	http://www.genome.jp/kegg-bin/show_pathway?hsa05235	PPP3CA AKT1
0.038346683	2	97	21.36457357	Prostate cancer	http://www.genome.jp/kegg-bin/show_pathway?hsa05215	FGFR1 AKT1
0.016640325	3	147	21.14656772	Breast cancer	http://www.genome.jp/kegg-bin/show_pathway?hsa05224	FGFR1 AKT1 WNT9A
0.038346683	2	104	19.92657343	C-type lectin receptor signaling pathway	http://www.genome.jp/kegg-bin/show_pathway?hsa04625	PPP3CA AKT1
0.038346683	2	107	19.36788445	Glucagon signaling pathway	http://www.genome.jp/kegg-bin/show_pathway?hsa04922	PPP3CA AKT1
0.038346683	2	108	19.18855219	Th17 cell differentiation	http://www.genome.jp/kegg-bin/show_pathway?hsa04659	IL6ST PPP3CA
0.043960976	2	124	16.71260997	Platelet activation	http://www.genome.jp/kegg-bin/show_pathway?hsa04611	MYL12B AKT1
0.043960976	2	126	16.44733045	Osteoclast differentiation	http://www.genome.jp/kegg-bin/show_pathway?hsa04380	PPP3CA AKT1
0.025172909	3	194	16.02343018	Kaposi sarcoma-associated herpesvirus infection	http://www.genome.jp/kegg-bin/show_pathway?hsa05167	IL6ST PPP3CA AKT1
0.025172909	3	202	15.38883888	Proteoglycans in cancer	http://www.genome.jp/kegg-bin/show_pathway?hsa05205	FGFR1 AKT1 WNT9A
0.011142434	4	294	14.09771181	MAPK signaling pathway	http://www.genome.jp/kegg-bin/show_pathway?hsa04010	FGFR1 PPP3CA DUSP6 AKT1
0.04287434	3	383	8.11630667	Alzheimer disease	http://www.genome.jp/kegg-bin/show_pathway?hsa05010	PPP3CA AKT1 WNT9A
0.029213605	4	530	7.820240137	Pathways in cancer	http://www.genome.jp/kegg-bin/show_pathway?hsa05200	FGFR1 IL6ST AKT1 WNT9A
