## Supplementary material for "ADAR1 regulates alternative splicing through an RNA editing-independent mechanism": Supp Table 5

### Sheet: Supplementary Table 5
Enrichment FDR	nGenes	Pathway Genes	Fold Enrichment	Pathway	URL	Genes
4.18443e-07	27	108	3.58428	Nucleocytoplasmic transport	http://www.genome.jp/kegg-bin/show_pathway?hsa03013	THOC3 IPO5 XPO1 NUP50 NUP188 NUP93 UBE2I KPNB1 NUP88 KPNA1 XPO5 UPF3B NUP85 NUP214 RAN SRRM1 NUP58 EEF1A1 SEC13 NXF1 MAGOH UPF3A NMD3 KPNA2 IPO9 IPO7 RNPS1
2.80787e-06	24	97	3.54733	MRNA surveillance pathway	http://www.genome.jp/kegg-bin/show_pathway?hsa03015	PPP2R5A DAZAP1 PPP2R5C FUS PAPOLA PABPC4 PABPC1L PPP2R1A CPSF6 HBS1L PPP2R5D SMG7 UPF3B SYMPK SRRM1 WDR33 PPP2R1B PELO MSI2 NXF1 MAGOH UPF3A SMG5 RNPS1
5.50094e-08	32	132	3.47566	Spliceosome	http://www.genome.jp/kegg-bin/show_pathway?hsa03040	THOC3 PPIE CHERP FUS HNRNPC HNRNPM SNU13 SNRNP70 DDX5 EFTUD2 PRPF19 PRPF40B TCERG1 SRSF7 SYF2 RBM25 SRSF6 SNRNP27 HNRNPA1 SRSF1 TRA2B SNRPG SNRNP200 RBMX CWC15 HNRNPU U2AF1 MAGOH SNRPD1 HNRNPA3 SRSF10 SF3B3
0.00561038	11	46	3.42844	Proteasome	http://www.genome.jp/kegg-bin/show_pathway?hsa03050	PSMA4 PSMA3 PSMC1 PSMB5 PSMA7 PSMD7 PSMA2 PSMD11 SEM1 PSMB4 PSMD2
0.0135023	10	44	3.25843	Aminoacyl-tRNA biosynthesis	http://www.genome.jp/kegg-bin/show_pathway?hsa00970	KARS1 GARS1 HARS2 RARS1 DARS1 LARS1 YARS1 WARS1 TARS2 IARS1
0.00414389	13	59	3.15902	Notch signaling pathway	http://www.genome.jp/kegg-bin/show_pathway?hsa04330	PSEN1 TLE6 TLE4 DVL1 TLE3 CTBP1 DVL3 NCSTN RBPJ NCOR2 TLE1 PSENEN ATXN1L
0.0335569	9	43	3.00079	Fatty acid degradation	http://www.genome.jp/kegg-bin/show_pathway?hsa00071	ACADVL HADHA GCDH ACAT2 ACSL3 ALDH7A1 ECI1 ACADSB ECI2
0.0499722	9	46	2.80509	Nucleotide excision repair	http://www.genome.jp/kegg-bin/show_pathway?hsa03420	RFC2 LIG1 POLD2 RAD23B DDB2 CUL4B ERCC3 POLE RAD23A
8.06764e-05	25	128	2.80022	Lysosome	http://www.genome.jp/kegg-bin/show_pathway?hsa04142	M6PR CTSA AP3D1 CLTCL1 AP3M2 LGMN CLN5 GGA2 DNASE2 ABCA2 GNPTAB ATP6V0B GGA3 SORT1 CD63 GNS SCARB2 HGSNAT AP1S2 LAMP1 HYAL3 CLN3 IGF2R ENTPD4 AP4M1
0.000160654	26	142	2.6251	Spinocerebellar ataxia	http://www.genome.jp/kegg-bin/show_pathway?hsa05017	PSMA4 CIC PSMA3 PSMC1 PSMB5 PSMA7 PSMD7 AKT2 PSMA2 PSMD11 AMBRA1 SEM1 MCU WIPI2 PSMB4 VDAC2 RBPJ ATXN2L DAB1 ATP2A2 PSMD2 ATG13 ULK1 ATXN2 VDAC1 ATXN1L
0.00145368	23	134	2.46085	Ribosome	http://www.genome.jp/kegg-bin/show_pathway?hsa03010	RPS20 RPL31 RPL6 MRPS18A RPS16 RPL21 RPL27 RPL35 RPLP1 RPS24 RPL13A RPL37 RPS3 RPL8 RPL22L1 RPL9 RPS14 RPL13 RPL38 RPL37A RPL10A RPL36A-HNRNPH2 RPL17
1.40131e-08	62	363	2.44876	Amyotrophic lateral sclerosis	http://www.genome.jp/kegg-bin/show_pathway?hsa05014	BAD PSMA4 FUS NDUFB2 NUP50 HDAC6 NUP188 DNAL4 PSMA3 PSMC1 PSMB5 PSMA7 NUP93 PSMD7 DCTN6 DNAH11 PSMA2 NUP88 PSMD11 AMBRA1 COX6A1 COX7A2 NDUFS7 SRSF7 COX7A2L ANXA11 HNRNPA2B1 TUBA1B NUP85 KLC1 NUP214 SEM1 TOMM40 NDUFA10 HNRNPA1 DCTN3 KLC4 ANXA7 NUP58 SDHC ATP5MC3 MCU UQCRB SEC13 WIPI2 PINK1 NDUFS2 PSMB4 NXF1 UQCRQ ATP5F1C ATXN2L HNRNPA3 PSMD2 ATG13 TUBB6 ULK1 NDUFV2 CYC1 ATXN2 DCTN1 VDAC1
4.73935e-06	44	266	2.37155	Parkinson disease	http://www.genome.jp/kegg-bin/show_pathway?hsa05012	PSMA4 GNAI3 GNAS NDUFB2 PSMA3 PSMC1 PSMB5 PSMA7 PSMD7 PSMA2 PSMD11 COX6A1 COX7A2 NDUFS7 COX7A2L PARK7 TUBA1B KLC1 TRAP1 SEM1 CALML4 NDUFA10 KLC4 SDHC SLC39A1 CAMK2G UBC ATP5MC3 MCU UQCRB PINK1 NDUFS2 PSMB4 UQCRQ ATP5F1C VDAC2 PSMD2 TUBB6 NDUFV2 CYC1 UBE2G2 SLC39A10 CALM1 VDAC1
2.64669e-05	46	306	2.15525	Huntington disease	http://www.genome.jp/kegg-bin/show_pathway?hsa05016	AP2B1 PSMA4 CLTCL1 NDUFB2 DNAL4 PSMA3 PSMC1 PSMB5 PSMA7 PSMD7 DCTN6 BBC3 DNAH11 PSMA2 PSMD11 AMBRA1 COX6A1 SOD2 COX7A2 NDUFS7 COX7A2L TUBA1B KLC1 SEM1 NDUFA10 DCTN3 KLC4 SDHC POLR2K ATP5MC3 UQCRB WIPI2 NDUFS2 PSMB4 UQCRQ ATP5F1C VDAC2 POLR2G PSMD2 ATG13 TUBB6 ULK1 NDUFV2 CYC1 DCTN1 VDAC1
0.0279877	20	141	2.03363	Ubiquitin mediated proteolysis	http://www.genome.jp/kegg-bin/show_pathway?hsa04120	UBE3C CUL3 NEDD4L FBXW11 HUWE1 UBE2I HERC1 UBR5 UBE2S UBE2D3 PRPF19 UBE2D2 DDB2 DET1 UBC TRIP12 CUL4B CUL5 UBE2G2 UBE2H
2.64669e-05	54	383	2.02142	Alzheimer disease	http://www.genome.jp/kegg-bin/show_pathway?hsa05010	BAD PSMA4 PSEN1 NDUFB2 MAPK1 PSMA3 PSMC1 PSMB5 PSMA7 PSMD7 AKT2 PSMA2 DVL1 PSMD11 AMBRA1 COX6A1 COX7A2 NDUFS7 COX7A2L IDE TUBA1B KLC1 SEM1 CALML4 NDUFA10 KLC4 APP SDHC SLC39A1 ATP5MC3 MCU UQCRB WIPI2 NDUFS2 PSMB4 DVL3 LRP5 NCSTN CAPN2 UQCRQ ATP5F1C VDAC2 ATP2A2 PSMD2 ATG13 TUBB6 ULK1 NDUFV2 CYC1 SLC39A10 CALM1 PSENEN CHUK VDAC1
0.024677	23	169	1.9512	Protein processing in endoplasmic reticulum	http://www.genome.jp/kegg-bin/show_pathway?hsa04141	UFD1 GANAB UBXN8 BAG1 UBE2D3 RAD23B EIF2AK4 PRKCSH UBE2D2 STT3A SEC24B MARCHF6 SEC24D SAR1B SEC13 UBXN1 CAPN2 RPN1 RAD23A SSR4 NPLOC4 UBE2G2 P4HB
0.00734474	31	232	1.91573	Thermogenesis	http://www.genome.jp/kegg-bin/show_pathway?hsa04714	KDM1A ARID1B SMARCA2 SMARCD3 GNAS NDUFB2 TSC2 COA1 SMARCD2 COX6A1 COX7A2 NDUFS7 KDM3A COX7A2L ARID1A ACSL3 NDUFA10 ACTL6A SDHC ATP5MC3 NDUFAF6 UQCRB NDUFS2 UQCRQ ATP5F1C MLST8 ADCY6 NDUFV2 CYC1 PRKAG1 SLC25A29
0.00734474	31	232	1.91573	Coronavirus disease	http://www.genome.jp/kegg-bin/show_pathway?hsa05171	RPS20 RPL31 RPL6 NRP1 MAPK1 RPS16 TYK2 RPL21 IRF3 RPL27 IL6ST MAP3K7 RPL35 RPLP1 RPS24 RPL13A RPL37 EGFR RPS3 ADAR RPL8 RPL22L1 RPL9 RPS14 RPL13 RPL38 RPL37A RPL10A CHUK RPL36A-HNRNPH2 RPL17
2.64669e-05	63	475	1.90155	Pathways of neurodegeneration	http://www.genome.jp/kegg-bin/show_pathway?hsa05022	BAD PSMA4 PSEN1 FUS NDUFB2 MAPK1 DNAL4 PSMA3 PSMC1 PSMB5 PSMA7 PSMD7 DCTN6 DNAH11 PSMA2 DVL1 PSMD11 AMBRA1 COX6A1 COX7A2 NDUFS7 COX7A2L PARK7 TUBA1B KLC1 TRAP1 SEM1 CALML4 TOMM40 NDUFA10 DCTN3 KLC4 APP SDHC CAMK2G UBC ATP5MC3 MCU UQCRB WIPI2 PINK1 NDUFS2 PSMB4 DVL3 LRP5 CAPN2 UQCRQ ATP5F1C VDAC2 ATXN2L ATP2A2 PSMD2 ATG13 TUBB6 ULK1 NDUFV2 CYC1 UBE2G2 CALM1 ATXN2 DCTN1 VDAC1 ATXN1L
